# Distinct features of nucleolus-associated domains in mouse embryonic stem cells

**DOI:** 10.1101/740480

**Authors:** Aizhan Bizhanova, Aimin Yan, Jun Yu, Lihua Julie Zhu, Paul D. Kaufman

**Author notes:** Contact;, University of Massachusetts Medical School, Department of Molecular, Cellular and Cancer Biology, 364 Plantation St. Worcester, MA 01605 USA.

## Abstract

**Background:** Heterochromatin in eukaryotic interphase cells frequently localizes to the nucleolar periphery (nucleolus-associated domains, NADs) and the nuclear lamina (lamina-associated domains, LADs). Gene expression in somatic cell NADs is generally low, but NADs have not been characterized in mammalian stem cells.

**Results:** Here, we generated the first genome-wide map of NADs in mouse embryonic stem cells (mESCs) via deep sequencing of chromatin associated with biochemically-purified nucleoli. As we had observed in mouse embryonic fibroblasts (MEFs), the large Type I subset of NADs overlaps with constitutive LADs and is enriched for features of constitutive heterochromatin, including late replication timing and low gene density and expression levels. Conversely, the Type II NAD subset overlaps with loci that are not lamina-associated, but in mESCs, Type II NADs are much less abundant than in MEFs. mESC NADs are also much less enriched in H3K27me3 modified regions than are NADs in MEFs. Additionally, comparision of MEF and mESC NADs revealed enrichment of developmentally regulated genes in cell type-specific NADs. Together, these data indicate that NADs are a developmentally dynamic component of heterochromatin.

**Conclusions:** These studies implicate association with the nucleolar periphery as a mechanism for developmentally-regulated gene silencing, and will facilitate future studies of NADs during mESC differentiation.
