## Supplemental Table 2 for "Distinct features of nucleolus-associated domains in mouse embryonic stem cells"

### Sheet: Sheet1
chr	start	end	description	BAC	F121-9 FISH	NADfinder AveSig>1.7
chr17	34211624	34393919	pPK825	RP23-444J20	negative	negative
chr12	110758289	111006192	pPK871	RP23-322M3	negative	negative
chr16	95182165	95358805	pPK914	RP24-212E13	positive	positive
chr17	12456384	12690495	pPK915	RP23-3G4	positive	positive
chr11	16745166	16937185	pPK999	RP23-263C13	positive	positive
chr7	130062900	130222254	pPK1000	RP23-227N6	negative	negative
chr15	84216729	84409126	pPK1003	RP23-458J6	negative	negative
