## Supplemental Table 4 for "Distinct features of nucleolus-associated domains in mouse embryonic stem cells"

### Sheet: Sheet1
go.id	go.term	Definition	Ontology	pvalue	count.InDataset	count.InGenome	totaltermInDataset	totaltermInGenome	BH.adjusted.p.value	EntrezID	geneSymbol
GO:0008009	single-stranded DNA endodeoxyribonuclease activity	The function of a family of small chemotactic cytokines; their name is derived from their ability to induce directed chemotaxis in nearby responsive cells. All chemokines possess a number of conserved cysteine residues involved in intramolecular disulfide bond formation. Some chemokines are considered pro-inflammatory and can be induced during an immune response to recruit cells of the immune sys…	MF	8.06709e-08	12	43	9845	245963	9.51917e-05	20292;20293;20296;20302;20303;20304;20305;20306;20307;20308;55985;70045	Ccl11 ; Ccl12 ; Ccl2 ; Ccl3 ; Ccl4 ; Ccl5 ; Ccl6 ; Ccl7 ; Ccl8 ; Ccl9 ; Cxcl13 ; 2610528A11Rik
GO:0048018	DNA secondary structure binding	The activity of a gene product that interacts with a receptor to effect a change in the activity of the receptor. Ligands may be produced by the same, or different, cell that expresses the receptor. Ligands may diffuse extracellularly from their point of origin to the receiving cell, or remain attached to an adjacent cell surface (e.g. Notch ligands).	MF	5.48967e-07	44	484	9845	245963	0.000323891	12155;13614;16160;16171;16323;17986;18814;20292;20293;20296;20302;20303;20304;20305;20306;20307;20308;21949;22413;238057;326623;52793;53603;55985;70045;100038489;110312;18775;19109;19113;19114;215028;215029;21819;75596;14219;14573;19242;216616;63985;239447;20356;20563;211323	Bmp15 ; Edn1 ; Il12b ; Il17a ; Inhba ; Ndp ; Prl7d1 ; Ccl11 ; Ccl12 ; Ccl2 ; Ccl3 ; Ccl4 ; Ccl5 ; Ccl6 ; Ccl7 ; Ccl8 ; Ccl9 ; Tnfsf8 ; Wnt2 ; Gdf7 ; Tnfsf15 ; Fam3b ; Tslp ; Cxcl13 ; 2610528A11Rik ; Apela ; Pmch ; Prl3d1 ; Prl ; Prl7a1 ; Prl7a2 ; Prl3d2 ; Prl3d3 ; Tg ; Prl7b1 ; Ctgf ; Gdnf ; Ptn ; Efemp1 ; Gmfb ; Colec10 ; Sema5a ; Slit2 ; Nrg1
GO:0005125	transcription regulatory region sequence-specific DNA binding	Functions to control the survival, growth, differentiation and effector function of tissues and cells.	MF	1.94759e-06	25	214	9845	245963	0.000396113	20292;20293;20296;20302;20303;20304;20305;20306;20307;20308;55985;70045;12155;13614;16160;16171;16323;17986;18814;21949;22413;238057;326623;52793;53603	Ccl11 ; Ccl12 ; Ccl2 ; Ccl3 ; Ccl4 ; Ccl5 ; Ccl6 ; Ccl7 ; Ccl8 ; Ccl9 ; Cxcl13 ; 2610528A11Rik ; Bmp15 ; Edn1 ; Il12b ; Il17a ; Inhba ; Ndp ; Prl7d1 ; Tnfsf8 ; Wnt2 ; Gdf7 ; Tnfsf15 ; Fam3b ; Tslp
GO:0005126	RNA polymerase II regulatory region sequence-specific DNA binding	Interacting selectively and non-covalently with a cytokine receptor.	MF	1.02476e-06	33	322	9845	245963	0.000396113	326623;72843;14462;53603;209590;18775;18814;19109;19113;19114;215028;215029;75596;16180;12155;14573;16323;238057;73122;21949;20292;20293;20296;20302;20303;20304;20305;20306;20307;20308;55985;70045;16160	Tnfsf15 ; Prdm4 ; Gata3 ; Tslp ; Il23r ; Prl3d1 ; Prl7d1 ; Prl ; Prl7a1 ; Prl7a2 ; Prl3d2 ; Prl3d3 ; Prl7b1 ; Il1rap ; Bmp15 ; Gdnf ; Inhba ; Gdf7 ; Tgfbrap1 ; Tnfsf8 ; Ccl11 ; Ccl12 ; Ccl2 ; Ccl3 ; Ccl4 ; Ccl5 ; Ccl6 ; Ccl7 ; Ccl8 ; Ccl9 ; Cxcl13 ; 2610528A11Rik ; Il12b
GO:0048020	RNA polymerase II proximal promoter sequence-specific DNA binding	Interacting selectively and non-covalently with a CCR chemokine receptor.	MF	1.52688e-06	11	46	9845	245963	0.000396113	20303;20304;20293;20296;20306;20292;55985;20302;20305;20307;20308	Ccl4 ; Ccl5 ; Ccl12 ; Ccl2 ; Ccl7 ; Ccl11 ; Cxcl13 ; Ccl3 ; Ccl6 ; Ccl8 ; Ccl9
GO:0030545	DNA-binding transcription factor activity, RNA polymerase II-specific	The function of interacting (directly or indirectly) with receptors such that the proportion of receptors in the active form is changed.	MF	3.28706e-06	44	518	9845	245963	0.000554104	12155;13614;16160;16171;16323;17986;18814;20292;20293;20296;20302;20303;20304;20305;20306;20307;20308;21949;22413;238057;326623;52793;53603;55985;70045;100038489;110312;18775;19109;19113;19114;215028;215029;21819;75596;14219;14573;19242;216616;63985;239447;20356;20563;211323	Bmp15 ; Edn1 ; Il12b ; Il17a ; Inhba ; Ndp ; Prl7d1 ; Ccl11 ; Ccl12 ; Ccl2 ; Ccl3 ; Ccl4 ; Ccl5 ; Ccl6 ; Ccl7 ; Ccl8 ; Ccl9 ; Tnfsf8 ; Wnt2 ; Gdf7 ; Tnfsf15 ; Fam3b ; Tslp ; Cxcl13 ; 2610528A11Rik ; Apela ; Pmch ; Prl3d1 ; Prl ; Prl7a1 ; Prl7a2 ; Prl3d2 ; Prl3d3 ; Tg ; Prl7b1 ; Ctgf ; Gdnf ; Ptn ; Efemp1 ; Gmfb ; Colec10 ; Sema5a ; Slit2 ; Nrg1
GO:0005070	transcription factor activity, RNA polymerase II proximal promoter sequence-specific DNA binding	Interacting selectively and non-covalently and simultaneously with one or more signal transduction molecules, usually acting as a scaffold to bring these molecules into close proximity either using their own SH2/SH3 domains (e.g. Grb2) or those of their target molecules (e.g. SAM68).	MF	5.36438e-06	8	26	9845	245963	0.000791246	12487;14783;16367;170771;17974;20411;20491;50915	Cd28 ; Grb10 ; Irs1 ; Khdrbs2 ; Nck2 ; Sorbs1 ; Sla ; Grb14
GO:0005148	proximal promoter sequence-specific DNA binding	Interacting selectively and non-covalently with the prolactin receptor.	MF	7.3544e-06	8	27	9845	245963	0.000964244	18775;18814;19109;19113;19114;215028;215029;75596	Prl3d1 ; Prl7d1 ; Prl ; Prl7a1 ; Prl7a2 ; Prl3d2 ; Prl3d3 ; Prl7b1
GO:0042379	RNA polymerase II regulatory region DNA binding	Interacting selectively and non-covalently with any chemokine receptor.	MF	1.10039e-05	12	66	9845	245963	0.00129846	20292;20293;20296;20302;20303;20304;20305;20306;20307;20308;55985;70045	Ccl11 ; Ccl12 ; Ccl2 ; Ccl3 ; Ccl4 ; Ccl5 ; Ccl6 ; Ccl7 ; Ccl8 ; Ccl9 ; Cxcl13 ; 2610528A11Rik
GO:0004896	proximal promoter DNA-binding transcription activator activity, RNA polymerase II-specific	Combining with a cytokine and transmitting the signal from one side of the membrane to the other to initiate a change in cell activity.	MF	5.45835e-05	13	89	9845	245963	0.00585532	16180;17082;14600;107527;16174;16177;80901;14586;23832;16182;209590;16160;16162	Il1rap ; Il1rl1 ; Ghr ; Il1rl2 ; Il18rap ; Il1r1 ; Cxcr6 ; Gfra2 ; Xcr1 ; Il18r1 ; Il23r ; Il12b ; Il12rb2
GO:0008201	RNA polymerase II transcription factor binding	Interacting selectively and non-covalently with heparin, any member of a group of glycosaminoglycans found mainly as an intracellular component of mast cells and which consist predominantly of alternating alpha-(1->4)-linked D-galactose and N-acetyl-D-glucosamine-6-sulfate residues.	MF	0.000116547	17	150	9845	245963	0.0114605	14219;19242;20296;20304;20306;20307;20563;217847;21826;22402;238055;239405;55985;64074;68169;72780;78286	Ctgf ; Ptn ; Ccl2 ; Ccl5 ; Ccl7 ; Ccl8 ; Slit2 ; Serpina10 ; Thbs2 ; Wisp1 ; Apob ; Rspo2 ; Cxcl13 ; Smoc2 ; Ndnf ; Rspo3 ; Nav2
GO:0035591	RNA polymerase II basal transcription factor binding	The binding activity of a molecule that brings together two or more molecules in a signaling pathway, permitting those molecules to function in a coordinated way. Adaptor molecules themselves do not have catalytic activity.	MF	0.000173701	9	51	9845	245963	0.0157667	16367;12487;14783;170771;17974;20411;20491;50915;75547	Irs1 ; Cd28 ; Grb10 ; Khdrbs2 ; Nck2 ; Sorbs1 ; Sla ; Grb14 ; Akap13
GO:0005539	TFIID-class transcription factor complex binding	Interacting selectively and non-covalently with any glycan (polysaccharide) containing a substantial proportion of aminomonosaccharide residues.	MF	0.000200486	20	202	9845	245963	0.0168981	244864;14219;19242;20296;20304;20306;20307;20563;217847;21826;22402;238055;239405;55985;64074;68169;72780;78286;20356;72902	Layn ; Ctgf ; Ptn ; Ccl2 ; Ccl5 ; Ccl7 ; Ccl8 ; Slit2 ; Serpina10 ; Thbs2 ; Wisp1 ; Apob ; Rspo2 ; Cxcl13 ; Smoc2 ; Ndnf ; Rspo3 ; Nav2 ; Sema5a ; Spock3
GO:0005102	intronic transcription regulatory region sequence-specific DNA binding	Interacting selectively and non-covalently with one or more specific sites on a receptor molecule, a macromolecule that undergoes combination with a hormone, neurotransmitter, drug or intracellular messenger to initiate a change in cell function.	MF	0.000248272	102	1779	9845	245963	0.0172652	14293;14681;20296;326623;72843;16367;11826;17986;22413;239405;72780;13388;14289;12155;13614;16160;16171;16323;18814;20292;20293;20302;20303;20304;20305;20306;20307;20308;21949;238057;52793;53603;55985;70045;14462;209590;18775;19109;19113;19114;215028;215029;75596;16180;216616;14783;20411;14573;73122;16177;19211;211323;13132;13525;13649;14219;22402;100038489;110312;21819;100126766;100126777;100126…	Fpr1 ; Gnao1 ; Ccl2 ; Tnfsf15 ; Prdm4 ; Irs1 ; Aqp1 ; Ndp ; Wnt2 ; Rspo2 ; Rspo3 ; Dll1 ; Fpr2 ; Bmp15 ; Edn1 ; Il12b ; Il17a ; Inhba ; Prl7d1 ; Ccl11 ; Ccl12 ; Ccl3 ; Ccl4 ; Ccl5 ; Ccl6 ; Ccl7 ; Ccl8 ; Ccl9 ; Tnfsf8 ; Gdf7 ; Fam3b ; Tslp ; Cxcl13 ; 2610528A11Rik ; Gata3 ; Il23r ; Prl3d1 ; Prl ; Prl7a1 ; Prl7a2 ; Prl3d2 ; Prl3d3 ; Prl7b1 ; Il1rap ; Efemp1 ; Grb10 ; Sorbs1 ; Gdnf ; Tgfbrap1 ; Il1r…
GO:1990782	DNA-binding transcription activator activity, RNA polymerase II-specific	Interacting selectively and non-covalently with protein tyrosine kinase.	MF	0.000226841	12	89	9845	245963	0.0172652	16367;100294583;14573;14815;211323;50915;105352;14609;16180;18003;19211;50490	Irs1 ; Alkal2 ; Gdnf ; Nr3c1 ; Nrg1 ; Grb14 ; Dusp22 ; Gja1 ; Il1rap ; Nedd9 ; Pten ; Nox4
GO:0004867	trace-amine receptor activity	Stops, prevents or reduces the activity of serine-type endopeptidases, enzymes that catalyze the hydrolysis of nonterminal peptide bonds in a polypeptide chain; a serine residue (and a histidine residue) are at the active center of the enzyme.	MF	0.000279918	14	118	9845	245963	0.0183502	100034251;12401;16425;194604;20706;20708;20714;20716;20717;20723;209378;217847;282663;68348	Wfdc17 ; Serpina6 ; Itih2 ; Serpina16 ; Serpinb9b ; Serpinb6b ; Serpina3k ; Serpina3n ; Serpina3m ; Serpinb9 ; Itih5 ; Serpina10 ; Serpinb1b ; Serpina1f
GO:0005186	peptide receptor activity	The activity of binding to and activating specific cell surface receptors, thereby inducing behavioral, developmental, or physiological response(s) from a responding organism or cell. The substance may be released or retained on the cell surface. Pheromones may serve as a specific attractant, social communicator, or sexual stimulant.	MF	0.000309336	5	16	9845	245963	0.0192114	100126766;100126777;100126778;433107;619517	Esp3 ; Esp4 ; Esp8 ; Esp6 ; Esp1
GO:1901681	G protein-coupled receptor binding	NA	MF	0.000374631	22	244	9845	245963	0.0221032	14219;19242;20296;20304;20306;20307;20563;217847;21826;22402;238055;239405;55985;64074;68169;72780;78286;230967;29807;216136;20356;14663	Ctgf ; Ptn ; Ccl2 ; Ccl5 ; Ccl7 ; Ccl8 ; Slit2 ; Serpina10 ; Thbs2 ; Wisp1 ; Apob ; Rspo2 ; Cxcl13 ; Smoc2 ; Ndnf ; Rspo3 ; Nav2 ; Cep104 ; Tpk1 ; Ilvbl ; Sema5a ; Glycam1
GO:0015299	G-protein alpha-subunit binding	Enables the transfer of a solute or solutes from one side of a membrane to the other according to the reaction: solute(out) + H+(in) = solute(in) + H+(out).	MF	0.000567448	5	18	9845	245963	0.0318852	110895;226999;12725;12727;12728	Slc9a4 ; Slc9a2 ; Clcn3 ; Clcn4 ; Clcn5
GO:0004857	retinoic acid binding	Binds to and stops, prevents or reduces the activity of an enzyme.	MF	0.00077432	29	379	9845	245963	0.0415317	16952;217410;79566;19088;76142;66755;100034251;12401;16425;194604;20706;20708;20714;20716;20717;20723;209378;217847;282663;68348;20563;21859;72902;101185;14038;66107;66725;18821;67141	Anxa1 ; Trib2 ; Sh3bp5l ; Prkar2b ; Ppp1r14c ; 4933415F23Rik ; Wfdc17 ; Serpina6 ; Itih2 ; Serpina16 ; Serpinb9b ; Serpinb6b ; Serpina3k ; Serpina3n ; Serpina3m ; Serpinb9 ; Itih5 ; Serpina10 ; Serpinb1b ; Serpina1f ; Slit2 ; Timp3 ; Spock3 ; Pot1a ; Wfdc18 ; Wfdc21 ; Lrrk2 ; Pln ; Fbxo5
